# HMGA2 Expression in Pancreatic Ductal Adenocarcinoma Controls Tumor Microenvironment and Immunosuppression via IL1α

**DOI:** 10.64898/2026.10.02.754697

**Authors:** Naomi Yamamoto, Stephanie Dobersch, Tess M. Robertson, Jae Hyung Sim, Adrianne Wallace-Povirk, Nayvin W. Chew, Alexander E. Orellana, Joana Aggrey-Fynn, Liberalis Debraj Boila, Aidan Schutter, Ian M. Loveless, Gun Ho Jang, Shayan Avanessian, Gregory L. Beatty, Sunil R. Hingorani, Camilla Rydberg Millrud, Nina G. Steele, Debora Barbosa Vendramini-Costa, Ralph Francescone, Howard C. Crawford, Faiyaz Notta, Kevin C. Barry, Sita Kugel

**Author notes:** Corresponding author. Mail: 1100 Fairview Avenue N, Mail Stop C1-015, Seattle, WA 98109.

## Abstract

The basal-like subtype of pancreatic ductal adenocarcinoma (PDAC) is associated with poor outcomes and increased chemoresistance. Expression of high mobility group AT-hook 2 (HMGA2), a chromatin architectural protein, marks basal PDAC cells and associates with specific features of the tumor microenvironment (TME), including more immunosuppressive cancer associated fibroblasts (CAFs) and fewer cytotoxic CD8^+^ T cells. Expression of HMGA2 by tumor cells leads to upregulation of the immunosuppressive markers interleukin 6 (IL6) and leucine-rich repeat containing protein 15 (LRRC15) in associated fibroblasts. Mechanistically, HMGA2 in the tumor cell binds the interleukin 1 alpha (IL1α) promoter and upregulates transcription, increasing IL1α in the TME, in turn inducing immunosuppressive fibroblast polarization, increasing regulatory T cells, and decreasing CD8^+^ T cells. Blockade of the IL1α signaling axis disrupts this tumor-driven microenvironment phenotype and combines with inhibitors of oncogenic KRAS to improve tumor control.

**Statement of Significance:** The tumor microenvironment of pancreatic ductal adenocarcinoma drives immunosuppression, but causal relationships between PDAC subtypes and the TME have not been established. We report direct regulation of IL1α signaling by a basal PDAC-specific factor that controls fibroblast polarization and drives immunosuppression.
