## Supplemental Tables for "HMGA2 Expression in Pancreatic Ductal Adenocarcinoma Controls Tumor Microenvironment and Immunosuppression via IL1α"

### Sheet: S1. Flow antibodies
Staining Mix	Target	Flurophore	Clone	Catalog Number	Vendor	Dilution
surface	TCRgd	BV421	GL3	118119 (125uL), 118120 (50ug)	BioLegend	1:20
surface	NK1.1	BV605	PK136	108739 (125uL), 108753 (50ug), 108740 (500 uL)	BioLegend	1:20
surface	TCRb	BV510	H57-597	109233 (125uL), 109234 (500uL)	BioLegend	1:40
surface	CD27	BUV563	LG.3A10	124241 (50ug)	BioLegend	1:40
surface	CD127	PE/Dazzle594	A7R34	135031 (25ug), 135032 (100ug)	BioLegend	1:40
surface	F4/80	APCF-750	BM8	123151 (25ug), 123152 (100ug)	BioLegend	1:40
surface	SiglecF	APC-Cy7 (APCF-750)	E50-2440	565527 (50ug)	BD Biosciences	1:40
surface	CD44	BV570	IM7	103037 (125uL)	BioLegend	1:60
surface	CD69	BUV395	H1.2F3	740220 (50ug)	BD Biosciences	1:200
surface	CD3	APC	17A2	100235 (25ug), 100236 (100ug)	BioLegend	1:80
surface	CD11c	APCF-750	N418	117351 (25ug), 117352 (100ug)	BioLegend	1:100
surface	CD25	PE-Cy5	PC61	102010 (100ug)	BioLegend	1:200
surface	B220	APCF-750	30-H12	103259 (25ug), 103260 (100ug)	BioLegend	1:200
surface	CD19	APCF-750	6D5	115557 (25ug), 115558 (100ug)	BioLegend	1:200
surface	Ly6G	APCF-750	1A8	127651 (25ug), 127652 (100ug)	BioLegend	1:200
surface	CD45	BUV805	30-F11	748370 (50ug)	BD Biosciences	1:320
surface	IA/IE (MHC-II)	AF700	M5/114.15.2	107621 (25ug), 107622 (100ug)	BioLegend	1:400
surface	CD11b	SB780	M1/70	740861 (50ug)	BD Biosciences	1:500
surface	CD62L	BV711	MEL-14	104445 (50ug)	BioLegend	1:500
surface	CD4	BV750	RM4-5	100541 (125uL), 100542 (50ug)	BioLegend	1:640
surface	CD8a	BUV737	53-6.7	672759 (50ug)	BD Biosciences	1:640
intracellular	GATA3	PE-Cy7	L50-823	104417 (25ug), 104418 (100ug)	BioLegend	1:20
intracellular	T-bet	PE	4B10	644809 (25ug), 644810 (100ug)	BioLegend	1:80
intracellular	RORgt	BV650	Q31-378	564722 (50ug)	BD Biosciences	1:80
intracellular	FoxP3	AF488	150D	320011 (25 tests), 320012 (100 tests)	BioLegend	1:80
intracellular	EOMES	PerCP-Cy5.5	Dan11mag	46-4875-82 (100ug)	eBioscience	1:640
surface (chimera)	CD45.1	BUV805	A20	741958 (50 ug)	BD Biosciences	1:50
surface (chimera)	CD45.2	biotin	104	109803 (50 ug)	BioLegend	1:100
surface (chimera)	streptavidin	BV421	N/A	405225 (100 ug)	BioLegend	1:200
myeloid	Ly6C	PerCP-Cy5.5	HK1.4	123011 (25 ug), 128012 (100 ug)	BioLegend	1:200
myeloid	F4/80	AF488	T45-2342	567201 (50 ug)	BD Biosciences	1:100
myeloid	XCR1	AF647	ZET	148214 (100ug)	BioLegend	1:100
myeloid	MHC-II	AF700	M5/114.15.2	107621 (25ug), 107622 (100ug)	BioLegend	1:400
myeloid	B220	APCF-750	30-H12	103259 (25ug), 103260 (100ug)	BioLegend	1:200
myeloid	CD19	APCF-750	6D5	115557 (25ug), 115558 (100ug)	BioLegend	1:200
myeloid	CD3	Biotin	17A2	100247 (25ug), 100248 (100ug)	BioLegend	1:200
myeloid	NK1.1	BV421	PK136	108731 (125uL), 108741 (50ug), 108732 (500uL)	BioLegend	1:80
myeloid	CD11c	BV510	N418	117337 (125uL), 117353 (50ug), 117338 (500uL)	BioLegend	1:200
myeloid	CD4	BV570	RM4-5	100541 (125uL), 100542 (50ug)	BioLegend	1:400
myeloid	CD64	BV605	X54-5/7.1	139323 (50ug)	BioLegend	1:20
myeloid	CD317	BV650	927	127019 (50ug)	BioLegend	1:320
myeloid	CD8a	BV711	53-6.7	100747 (125uL), 100759 (50ug), 100748 (500uL)	BioLegend	1:320
myeloid	CD11b	BV785	M1/70	101243 (50ug)	BioLegend	1:400
myeloid	CD103	BUV395	2E7	748253 (50ug)	BD Biosciences	1:200
myeloid	CD27	BUV563	LG.3A10	741275 (50ug)	BD Biosciences	1:40
myeloid	Ly6G	BUV737	1A8	741813 (50ug)	BD Biosciences	1:160
myeloid	CD45	BUV805	30-F11	748370 (50ug)	BD Biosciences	1:320
myeloid	CD26	PE	H194-112	137803 (25ug), 137804 (100ug)	BioLegend	1:40
myeloid	SiglecF	APC-Cy7 (APCF-750)	E50-2440	565527 (50ug)	BD Biosciences	1:200
myeloid	CD24	PE-Cy7	M1/69	101821 (25ug), 101822 (100ug)	BioLegend	1:400
myeloid	CD49b	PE-Cy5	DX5	15-5971-82 (100ug)	BD Biosciences	1:400
myeloid (secondary)	streptavidin	APCF-750	N/A	405250 (50ug)	BioLegend	1:200

### Sheet: S2. RT-qPCR primers
Target	Species	Fwd/Rev	Sequence (5' to 3')
ACTIN	human	Fwd	CATGTACGTTGCTATCCAGGC
		Rev	CTCCTTAATGTCACGCACGAT
ACTIN	mouse	Fwd	CGAGCACAGCTTCTTTGCAG
		Rev	TTCCCACCATCACACCCTGG
HMGA2	human	Fwd	ACCCAGGGGAAGACCCAAA
		Rev	CCTCTTGGCCGTTTTTCTCCA
HMGA2	mouse	Fwd	GAGCCCTCTCCTAAGAGACCC
		Rev	TTGGCCGTTTTTCTCCAATGG
HMGA2	overexpression vector	Fwd	CCACTGGAGAAAAACGGCCA
		Rev	TTTGTTCACGCGTGTCCTCTT
IL1A	human	Fwd	TGGTAGTAGCAACCAACGGGA
		Rev	ACTTTGATTGAGGGCGTCATTC
IL1A	mouse	Fwd	TCTATGATGCAAGCTATGGCTCA
		Rev	CGGCTCTCCTTGAAGGTGA
IL1B	human	Fwd	ATGATGGCTTATTACAGTGGCAA
		Rev	GTCGGAGATTCGTAGCTGGA
IL1B	mouse	Fwd	GAAATGCCACCTTTTGACAGTG
		Rev	TGGATGCTCTCATCAGGACAG
IL1RAP	human	Fwd	ACACTTCTGTGGTGTGTAGTGA
		Rev	TGGTGTCTAGTCCCCAGTCAT
IL1RAP	mouse	Fwd	GGAGGAGCCCATTAACTTCCG
		Rev	CCGTGTCATTGAGGAGGGT
IL1R1	human	Fwd	ATGAAATTGATGTTCGTCCCTGT
		Rev	ACCACGCAATAGTAATGTCCTG
IL1R1	mouse	Fwd	CTGCTGTCGCTGGAGATTGAC
		Rev	TTGGCAGGTACAAACCAAAGAT
IL1RA	human	Fwd	CCTTGCTGCAGTCACAGAATG
		Rev	GGCTTGCATCTTGCTGGATT
IL1RA	mouse	Fwd	GCTCATTGCTGGGTACTTACAA
		Rev	CCAGACTTGGCACAAGACAGG
TGFB1	human	Fwd	GGCCAGATCCTGTCCAAGC
		Rev	GTGGGTTTCCACCATTAGCAC
TGFB1	mouse	Fwd	CTCCCGTGGCTTCTAGTGC
		Rev	GCCTTAGTTTGGACAGGATCTG
CXCL1	human	Fwd	AACCGAAGTCATAGCCACAC
		Rev	GTTGGATTTGTCACTGTTCAGC
CXCL1	mouse	Fwd	ACTGCACCCAAACCGAAGTC
		Rev	TGGGGACACCTTTTAGCATCTT
ACTA2	human	Fwd	AAAAGACAGCTACGTGGGTGA
		Rev	GCCATGTTCTATCGGGTACTTC
ACTA2	mouse	Fwd	CCCAGACATCAGGGAGTAATGG
		Rev	TCTATCGGATACTTCAGCGTCA
FAP	human	Fwd	ATGAGCTTCCTCGTCCAATTCA
		Rev	AGACCACCAGAGAGCATATTTTG
FAP	mouse	Fwd	GTCACCTGATCGGCAATTTGT
		Rev	TCGTAGATGTAGTATGTCGCTGT
IL6	human	Fwd	CATCCTCGACGGCATCTCAG
		Rev	CACCAGGCAAGTCTCCTCATT
IL6	mouse	Fwd	CTCATTCTGCTCTGGAGCCC
		Rev	AGCATCAGTCCCAAGAAGGC
LRCC15	human	Fwd	TGCCCTAGCGAGTGTACCT
		Rev	GATGTGCGTGTTGAGGATCTG
LRCC15	mouse	Fwd	GCCCCAGCGAATGTACCTG
		Rev	GGGGAGTTCGGTGATGTGTG
TGFB2	human	Fwd	CAGCACACTCGATATGGACCA
		Rev	CCTCGGGCTCAGGATAGTCT
TGFB2	mouse	Fwd	TCGACATGGATCAGTTTATGCG
		Rev	CCCTGGTACTGTTGTAGATGGA

### Sheet: S3. ChIP-qPCR primers
Target	Fwd/Rev	Sequence (5' to 3')
IL1A	Fwd	CCAATTCACCCTGGAGCACA
	Rev	TCCGAAGTCAAGGGGCTAGA
